# Streptococcus suis infection on European farms is associated with an altered tonsil microbiome and resistome

**DOI:** 10.1101/2022.08.01.500980

**Authors:** Simen Fredriksen, Carlos Neila-Ibáñez, Isabel Hennig-Pauka, Xiaonan Guan, Jenelle Dunkelberger, Isabela Fernandes de Oliveira, Maria Laura Ferrando, Florencia Correa-Fiz, Virginia Aragon, Jos Boekhorst, Peter van Baarlen, Jerry M. Wells

## Abstract

*Streptococcus suis* is a Gram-positive opportunistic pathogen causing systemic disease in piglets around weaning age. The factors predisposing to disease are not known. We hypothesised that the tonsillar microbiota might influence disease risk via colonisation resistance and/or co-infections. We conducted a cross-sectional case-control study within outbreak farms complemented by selective longitudinal sampling and comparison with control farms without disease occurrence. We found a small but significant difference in tonsil microbiota composition between case and control piglets (n=45+45). Variants of putative commensal taxa, including *Rothia nasimurium*, were reduced in abundance in case piglets compared to asymptomatic controls. Case piglets had higher relative abundances of *Fusobacterium gastrosuis, Bacteroides heparinolyticus*, and uncultured *Prevotella* and *Alloprevotella* species. Despite case-control pairs receiving equal antimicrobial treatment, case piglets had higher abundance of antimicrobial resistance genes (ARGs) conferring resistance to antimicrobial classes used to treat *S. suis*. This might be an adaption of disease-associated strains to frequent antimicrobial treatment.
