## Supplementary material for "Streptococcus suis infection on European farms is associated with an altered tonsil microbiome and resistome": Table S4

### Sheet: ARGs
cluster	Case	Control	Ratio	Mean	p.vals	fdr	mean_all_farm_samples	Phenotype	Class
tet(Q)_4_Z21523	133.773	75.1556	1.7799	104.464	0.0002	0.0096	130.238	Doxycycline, Tetracycline, Minocycline	Tetracycline
cfxA_1_U38243	29.1005	15.0589	1.9324	22.0797	0.0059	0.139	27.3011	Cefoxitin, Ampicillin, Unknown Beta-lactam	Beta-lactam
blaBRO-2_1_Z54181	21.5002	5.7381	3.7469	13.6192	0.0082	0.139	25.323	Amoxicillin, Ampicillin, Penicillin, Piperacillin	Beta-lactam
tet(44)_2_FN594949	16.2266	10.769	1.5068	13.4978	0.013	0.1644	14.4697	Doxycycline, Tetracycline, Minocycline	Tetracycline
blaOXA-347_1_ACWG01000053	28.6353	20.9061	1.3697	24.7707	0.0161	0.1644	21.2826	Unknown Beta-lactam	Beta-lactam
erm(T)_4_AJ488494	9.2617	13.934	0.6647	11.5978	0.026	0.221	12.6473	Erythromycin, Lincomycin, Clindamycin, Quinupristin, Pristinamycin IA, Virginiamycin S	Macrolide, Lincosamide, Streptogramin B
tet(X3)_1_MK134375	28.2689	16.9279	1.67	22.5984	0.0399	0.2778	21.9088	Doxycycline, Tetracycline, Minocycline, Tigecycline	Tetracycline
ant(6)-Ib_1_FN594949	12.6688	7.3565	1.7221	10.0127	0.0436	0.2778	11.1436	Streptomycin	Aminoglycoside
ClpL_1_CP023753	20.7911	25.2752	0.8226	23.0331	0.0685	0.3884	22.9865	Temperature	Heat
tet(X5)_1_CP040912	38.258	23.1372	1.6535	30.6976	0.0894	0.4557	29.7409	Doxycycline, Tetracycline, Minocycline, Tigecycline	Tetracycline
erm(F)_3_M17808	50.8358	35.297	1.4402	43.0664	0.1094	0.4972	39.2484	Erythromycin, Lincomycin, Clindamycin, Quinupristin, Pristinamycin IA, Virginiamycin S	Macrolide, Lincosamide, Streptogramin B
aadA2b_1_D43625	19.0377	12.3425	1.5425	15.6901	0.1237	0.4972	17.7518	Spectinomycin, Streptomycin	Aminoglycoside
erm(B)_18_X66468	53.8263	74.3182	0.7243	64.0722	0.1267	0.4972	65.5124	Erythromycin, Lincomycin, Clindamycin, Quinupristin, Pristinamycin IA, Virginiamycin S	Macrolide, Lincosamide, Streptogramin B
tet(H)_3_Y15510	140.941	82.8019	1.7021	111.871	0.1832	0.5788	102.644	Doxycycline, Tetracycline	Tetracycline
sul2_10_AM183225	397.476	295.61	1.3446	346.543	0.1833	0.5788	338.382	Sulfamethoxazole	Folate pathway antagonist
aph(3'')-Ib_3_AF321550	354.826	271.27	1.308	313.048	0.1999	0.5788	311.905	Streptomycin	Aminoglycoside
cfxA6_1_GQ342996	12.5673	9.0704	1.3855	10.8189	0.2042	0.5788	11.3993	Unknown Beta-lactam	Beta-lactam
mef(A)_1_AJ971089	26.8163	19.9153	1.3465	23.3658	0.2043	0.5788	24.8475	Erythromycin, Azithromycin	Macrolide
catA3_1_X07848	61.4585	51.5011	1.1933	56.4798	0.2268	0.5788	73.4297	Chloramphenicol	Amphenicol
tet(O/W/32/O)_1_EF065523	18.5646	20.4322	0.9086	19.4984	0.227	0.5788	21.1971	Doxycycline, Tetracycline, Minocycline	Tetracycline
mcr-6.1_1_MF176240	32.2224	44.0458	0.7316	38.1341	0.2615	0.635	32.6095	Colistin	Polymyxin
mph(E)_2_JF769133	11.6503	22.3247	0.5219	16.9875	0.2939	0.678	17.0894	Erythromycin	Macrolide
aph(6)-Id_1_M28829	215.671	162.034	1.331	188.852	0.3058	0.678	220.381	Streptomycin	Aminoglycoside
msr(E)_1_FR751518	12.7868	22.2691	0.5742	17.5279	0.3355	0.6876	18.3357	Erythromycin, Azithromycin, Quinupristin, Pristinamycin IA, Virginiamycin S	Macrolide, Streptogramin B
mph(G)_1_AB571865	34.0285	8.974	3.7919	21.5012	0.3371	0.6876	22.8132	Erythromycin	Macrolide
aph(3')-IIIa_1_AF330699	70.8444	122.002	0.5807	96.4233	0.3673	0.6928	98.4122	Kanamycin, Amikacin, Neomycin, Butirosin, Isepamicin, Lividomycin, Paromomycin, Ribostamycin	Aminoglycoside
lsa(E)_1_JX560992	12.1887	8.3384	1.4618	10.2635	0.3872	0.6928	15.1249	Lincomycin, Clindamycin, Dalfopristin, Pristinamycin IIA, Virginiamycin M, Tiamulin	Lincosamide, Streptogramin A, Pleuromutilin
blaNDM-19_1_MF370080	11.6309	18.1015	0.6425	14.8662	0.3879	0.6928	12.6314	Amoxicillin, Ampicillin, Cefepime, Cefixime, Cefotaxime, Cefoxitin, Ceftazidime, Ertapenem, Imipenem, Meropenem, Piperacillin, Piperacillin+Tazobactam	Beta-lactam
blaROB-1_2_AF022114	467.566	390.66	1.1969	429.113	0.394	0.6928	411.17	Penicillin, Amoxicillin, Ampicillin	Beta-lactam
mef(C)_1_AB571865	35.3274	10.804	3.2698	23.0657	0.4256	0.7056	23.2081	Erythromycin	Macrolide
ant(6)-Ia_2_KF421157	26.3678	33.1267	0.796	29.7473	0.4289	0.7056	30.8747	Streptomycin	Aminoglycoside
tet(40)_2_AM419751	27.9595	30.8895	0.9051	29.4245	0.4433	0.7065	27.9526	Doxycycline, Tetracycline	Tetracycline
mcr-2.1_1_LT598652	35.8624	32.9694	1.0877	34.4159	0.4806	0.7427	36.0223	Colistin	Polymyxin
aph(3')-Ia_4_AF498082	129.367	107.147	1.2074	118.257	0.5117	0.7456	145.897	Neomycin, Kanamycin, Lividomycin, Paromomycin, Ribostamycin, Unknown Aminoglycoside	Aminoglycoside
aadA13_1_AY713504	15.5977	10.6842	1.4599	13.141	0.5117	0.7456	14.0247	Spectinomycin, Streptomycin	Aminoglycoside
blaADC-25_1_EF016355	10.2383	19.298	0.5305	14.7682	0.5896	0.8213	12.5054	Unknown Beta-lactam	Beta-lactam
tet(W)_1_DQ060146	46.3165	45.3353	1.0216	45.8259	0.6022	0.8213	46.3499	Doxycycline, Tetracycline, Minocycline	Tetracycline
blaACI-1_1_AJ007350	7.5266	12.5614	0.5992	10.044	0.6204	0.8213	10.145	Amoxicillin, Ampicillin, Ticarcillin, Ceftazidime, Cefotaxime	Beta-lactam
tet(Y)_2_AB089606	73.5765	53.6939	1.3703	63.6352	0.628	0.8213	78.2172	Doxycycline, Tetracycline	Tetracycline
aac(3)-IV_1_DQ241380	15.8448	10.4367	1.5182	13.1407	0.7143	0.8763	15.2155	Gentamicin, Tobramycin, Apramycin, Dibekacin, Netilmicin, Sisomicin	Aminoglycoside
tet(M)_1_X92947	17.3387	18.4946	0.9375	17.9166	0.7545	0.8763	16.3715	Doxycycline, Tetracycline, Minocycline	Tetracycline
msr(D)_3_AF227520	9.5627	12.1629	0.7862	10.8628	0.7626	0.8763	13.0972	Erythromycin, Azithromycin, Telithromycin, Quinupristin, Pristinamycin IA, Virginiamycin S	Macrolide, Streptogramin B
aadA14_1_AJ884726	61.9676	93.384	0.6636	77.6758	0.7688	0.8763	102.263	Spectinomycin, Streptomycin	Aminoglycoside
lnu(C)_1_AY928180	81.5011	105.838	0.7701	93.6697	0.7732	0.8763	120.523	Lincomycin	Lincosamide
ant(6)-Ia_3_KF864551	17.9266	17.3673	1.0322	17.647	0.7732	0.8763	15.8154	Streptomycin	Aminoglycoside
tet(O)_1_M18896	58.7376	62.6041	0.9382	60.6709	0.792	0.8781	111.143	Doxycycline, Tetracycline, Minocycline	Tetracycline
aac(3)-IIa_1_X51534	26.4396	23.3518	1.1322	24.8957	0.8878	0.9536	55.2439	Apramycin, Gentamicin, Tobramycin, Dibekacin, Netilmicin, Sisomicin	Aminoglycoside
formA_1_X73835	27.3825	37.2393	0.7353	32.3109	0.8975	0.9536	27.4304	Formaldehyde	Aldehyde
tet(B)_1_AP000342	129.845	134.676	0.9641	132.261	0.9267	0.9645	140.82	Doxycycline, Tetracycline, Minocycline	Tetracycline
sul1_11_DQ914960	14.0239	15.1215	0.9274	14.5727	1	1	15.4869	Sulfamethoxazole	Folate pathway antagonist
blaOXA-85_1_JANA01000064	14.9188	8.527	1.7496	11.7229	1	1	10.0313	Amoxicillin, Ampicillin	Beta-lactam

### Sheet: Phenotype
Phenotype	Case	Control	Ratio	Mean	p.vals	fdr
Doxycycline	779.142	614.538	1.268	696.84	0.011	0.134
Tetracycline	787.927	620.449	1.27	704.188	0.011	0.134
Amikacin	89.158	146.054	0.61	117.606	0.013	0.134
Butirosin	72.736	126.249	0.576	99.493	0.013	0.134
Isepamicin	77.109	129.938	0.593	103.524	0.014	0.134
Minocycline	493.665	414.087	1.192	453.876	0.014	0.134
Imipenem	29.626	48.774	0.607	39.2	0.033	0.238
Meropenem	29.626	48.774	0.607	39.2	0.033	0.238
Ticarcillin	18.644	28.823	0.647	23.733	0.047	0.281
Tigecycline	74.525	50.591	1.473	62.558	0.049	0.281
Tiamulin	19.259	13.957	1.38	16.608	0.053	0.281
Ertapenem	23.974	39.941	0.6	31.958	0.067	0.301
Cefotaxime	31.549	47.749	0.661	39.649	0.073	0.301
Ceftazidime	31.567	47.753	0.661	39.66	0.073	0.301
Dalfopristin	22.58	17.628	1.281	20.104	0.104	0.356
Pristinamycin IIA	22.58	17.628	1.281	20.104	0.104	0.356
Virginiamycin M	22.58	17.628	1.281	20.104	0.104	0.356
Temperature	20.791	25.275	0.823	23.033	0.12	0.386
Sulfamethoxazole	411.884	310.894	1.325	361.389	0.2	0.516
Benzylkonium Chloride	12.967	15.765	0.823	14.366	0.206	0.516
Cetylpyridinium Chloride	12.967	15.765	0.823	14.366	0.206	0.516
Ampicillin	577.56	489.362	1.18	533.461	0.238	0.516
Pristinamycin IA	151.362	172.97	0.875	162.166	0.245	0.516
Quinupristin	151.362	172.97	0.875	162.166	0.245	0.516
Virginiamycin S	151.362	172.97	0.875	162.166	0.245	0.516
Piperacillin+Tazobactam	22.948	34.647	0.662	28.798	0.25	0.516
Kanamycin	213.884	247.874	0.863	230.879	0.266	0.516
Neomycin	202.722	234.307	0.865	218.514	0.266	0.516
Lincomycin	249.006	276.644	0.9	262.825	0.274	0.516
Paromomycin	202.243	233.607	0.866	217.925	0.281	0.516
Ribostamycin	202.24	233.607	0.866	217.924	0.281	0.516
Piperacillin	46.024	41.473	1.11	43.749	0.297	0.516
Cefixime	12.906	18.998	0.679	15.952	0.299	0.516
Penicillin	489.12	396.449	1.234	442.785	0.305	0.516
Spectinomycin	102.005	119.432	0.854	110.718	0.321	0.516
Streptomycin	737.701	619.716	1.19	678.709	0.33	0.516
Aztreonam	11.878	16.663	0.713	14.271	0.344	0.516
Amoxicillin	548.459	474.303	1.156	511.381	0.356	0.516
Unknown Aminoglycoside	130.381	109.208	1.194	119.794	0.356	0.516
Chlorhexidine	11.479	12.651	0.907	12.065	0.365	0.516
Ethidium Bromide	11.479	12.651	0.907	12.065	0.365	0.516
Lividomycin	200.222	229.175	0.874	214.698	0.402	0.555
Cefepime	24.064	35.218	0.683	29.641	0.411	0.555
Formaldehyde	27.383	37.239	0.735	32.311	0.505	0.666
Gentamicin	66.428	62.406	1.064	64.417	0.561	0.723
Azithromycin	50.115	55.196	0.908	52.655	0.584	0.737
Unknown Beta-lactam	110.977	107.907	1.028	109.442	0.62	0.765
Netilmicin	50.28	45.244	1.111	47.762	0.657	0.793
Tobramycin	66.125	59.107	1.119	62.616	0.707	0.831
Dibekacin	46.602	39.732	1.173	43.167	0.72	0.831
Cefoxitin	51.602	49.386	1.045	50.494	0.745	0.831
Sisomicin	44.494	38.008	1.171	41.251	0.745	0.831
Apramycin	42.293	33.843	1.25	38.068	0.811	0.855
Chloramphenicol	87.897	86.654	1.014	87.275	0.811	0.855
Clindamycin	161.618	160.967	1.004	161.292	0.811	0.855
Telithromycin	12.871	12.959	0.993	12.915	0.844	0.866
Colistin	72.182	78.799	0.916	75.491	0.851	0.866
Erythromycin	268.774	238.427	1.127	253.601	0.891	0.891

### Sheet: Class
Class	Case	Control	Ratio	Mean	p.vals	fdr
Tetracycline	788.879	621.963	1.268	705.421	0.012	0.168
Pleuromutilin	18.055	12.802	1.41	15.428	0.045	0.318
Streptogramin A	21.477	16.512	1.301	18.995	0.073	0.339
Heat	20.791	25.275	0.823	23.033	0.12	0.419
Folate pathway antagonist	419.078	316.512	1.324	367.795	0.188	0.466
Beta-lactam	640.753	554.012	1.157	597.382	0.245	0.466
Streptogramin B	151.432	172.908	0.876	162.17	0.245	0.466
Lincosamide	247.758	275.289	0.9	261.524	0.266	0.466
Quaternary Ammonium Compound	10.525	11.96	0.88	11.243	0.402	0.626
Aldehyde	27.383	37.239	0.735	32.311	0.505	0.699
Aminoglycoside	1013.8	916.145	1.107	964.974	0.55	0.699
Amphenicol	88.848	88.168	1.008	88.508	0.732	0.854
Polymyxin	72.182	78.799	0.916	75.491	0.851	0.916
Macrolide	269.745	239.942	1.124	254.843	0.918	0.918
