## Supplementary material for "Streptococcus suis infection on European farms is associated with an altered tonsil microbiome and resistome": Table S5

### Sheet: Sheet1
strain	original_name	serovar_lab	Host	isolation_source	isolation_source_detail	collection_date	geographic location	Farm	# contigs	Largest contig	Total length	GC (%)	N50	N90	L50	L90	# total reads	# left	# right	Mapped (%)	Properly paired (%)	Avg. coverage depth	Coverage >= 1x (%)	# N's per 100 kbp
BN1	BN-1	2	Pig	Brain	Pericardic, Joint, Cerebrospinal fluid	2017	Spain	ES3	26	377345	2047226	41.16	222774	54292	4	14	8611962	4303627	4303627	99.95	98.88	628	100	4.88
DE102T	1296-2	neg for 1,2,4,7,9	Pig	Tonsil swab	Tonsil swab	2020	Germany	DE1	50	370171	2356306	39.7	108987	42930	7	21	894644	446462	446462	99.99	98.01	92	99.98	25.46
DE304T	1332-3	neg for 1,2,4,7,9	Pig	Tonsil swab	Tonsil swab	2020	Germany	DE3	161	146395	2499923	41.33	34019	8820	21	76	674909	335885	335885	99.93	93.26	64	99.98	24
DE406T	1369-34	neg for 1,2,4,7,9	Pig	Tonsil swab	Tonsil swab	2020	Germany	DE4	58	223134	2263612	41.7	88327	30479	9	25	788127	392863	392863	99.99	97.46	84	100	8.84
DE512T1	10032-11a	neg for 1,2,4,7,9	Pig	Tonsil swab	Tonsil swab	2020	Germany	DE5	20	400908	2169683	42.31	250121	68774	4	11	1066008	532151	532151	99.99	98.98	117	100	0
DE609B	1399 Gehirn	2	Pig	Brain	Brain	2020	Germany	DE6	24	305965	2031150	41.21	219701	64589	4	13	468641	233992	233992	99.98	98.95	56	99.99	9.85
JT3	JT-3		Pig	Joint	Joint	2018	Spain	ES4	91	179090	2081587	41.07	39259	13668	17	49	9290077	4637943	4637943	99.77	96.32	663	99.99	14.41
JT4	JT-4	9	Pig	Brain	Cerebrospinal fluid and Joint	2018	Spain	ES4	48	188400	2107417	41.04	100505	35581	7	22	7567505	3781606	3781606	99.93	98.27	536	99.99	9.49
JT6	JT-6		Pig	Brain	Cerebrospinal fluid	2018	Spain	ES4	133	125267	2374545	41.39	33286	10421	20	68	9098325	4523031	4523031	99.56	95.28	565	99.97	29.48
JT9	JT-9		Pig	Brain	Cerebrospinal fluid	2018	Spain	ES4	23	342136	2150292	40.96	179036	51577	5	13	8223525	4110018	4110018	99.96	99.04	571	99.99	13.95
RC1	RC4-1L	2	Pig	Lung	Lung	2017	Spain	ES2	19	378377	2117201	41.09	188995	62935	4	12	8030309	4011579	4011579	99.95	98.93	566	99.98	18.89
SR24031	2403-1-1-1	9	Pig	Systemic		2019	Netherlands	NL1	60	186722	2150803	41.29	81562	19811	10	29	8972265	4480304	4480304	99.79	97.85	620	100	0
SR24032	2403-2-1-1	7	Pig	Systemic		2019	Netherlands	NL1	86	131031	1976072	41.15	40614	11187	16	48	8091901	4031359	4031359	99.66	96.2	607	99.99	15.18
SR25241	2524-1-1-1	9	Pig	Systemic		2019	Netherlands	NL1	66	187071	2159978	41.29	78823	19100	11	31	7355355	3673594	3673594	99.87	98.03	507	100	4.63
SR25242	2524-2-1-1	7	Pig	Systemic		2019	Netherlands	NL1	89	131031	1976650	41.15	40614	10920	16	49	7048377	3510317	3510317	99.96	96.33	530	100	5.06
SR25861	2586-1-1-1	9	Pig	Systemic		2019	Netherlands	NL1	58	187071	2151250	41.29	81562	19811	10	29	7861489	3926386	3926386	99.86	98.34	544	100	0
SR25862	2586-2-1-1	9	Pig	Systemic		2019	Netherlands	NL1	61	187071	2152084	41.29	81562	19811	10	29	8905034	4444591	4444591	99.89	98.03	616	100	4.65
SR25863	2586-3-1-1	7	Pig	Lung		2019	Netherlands	NL1	86	131031	1976525	41.15	40614	11186	16	48	7185616	3579953	3579953	99.89	96.52	540	100	5.06
